# FlaHMM: unistrand *flamenco*-like piRNA cluster prediction in *Drosophila* species using hidden Markov models

**DOI:** 10.1101/2024.05.14.592433

**Authors:** Maria-Anna Trapotsi, Jasper van Lopik, Gregory J Hannon, Benjamin Czech Nicholson, Susanne Bornelöv

## Abstract

PIWI-interacting RNAs are a class of small non-coding RNAs that are essential for transposon control in animal gonads. In *Drosophila* ovarian somatic cells, piRNAs are transcribed from large genomic regions called piRNA clusters, which are enriched for transposon fragments and acts as a memory of past invasions. Despite being widely present across *Drosophila* species, somatic piRNA clusters are notoriously difficult to identify and study due to their lack of sequence conservation and limited synteny. Current identification methods rely either on extensive manual curation or availability of high-throughput small RNA-seq data, limiting large-scale comparative studies. We now present FlaHMM, a hidden Markov model developed to automate genomic annotation of *flamenco*-like unistrand piRNA clusters in *Drosophila* species without the need of experimental data beyond a genome assembly. FlaHMM uses transposable element content across 5 or 10 kb bins calculated from genome sequence alone and is thus able to detect candidate piRNA clusters without the need to obtain flies and experimentally perform small RNA sequencing. We show that FlaHMM performs on par with piRNA-guided or manual methods, and thus provides a scalable and efficient approach to piRNA cluster annotation in new genome assemblies. FlaHMM is freely available at https://github.com/Hannon-lab/FlaHMM under an MIT licence.
