## Supplementary material for "FlaHMM: unistrand *flamenco*-like piRNA cluster prediction in *Drosophila* species using hidden Markov models": Table S7

### Sheet: Description
Table S7: Detailed performance for top six model settings.
Results are shown models using bin size (5 kb or 10 kb; separate tabs) and threshold (0.025-0.100) as indicated.
Top rows (3-34) show results across all contigs and bottom rows (36-67) show results for N90 contigs.
TP = true positive
FP = false positive
FN = false negative
TN = true negative
TPR = true positive rate
FPR = false positive rate

### Sheet: 5 kb bins
5 kb – 0.025								5 kb – 0.05								5 kb – 0.075
Test	TP	FP	FN	TN	TPR	FPR		Test	TP	FP	FN	TN	TPR	FPR		Test	TP	FP	FN	TN	TPR	FPR
Dbia.GCF_018148935	46	2246	0	72130	1	0.0302		Dbia.GCF_018148935	46	1631	0	72745	1	0.0219		Dbia.GCF_018148935	45	1429	1	72947	0.9783	0.0192
Dbia.d101g	46	2228	0	72148	1	0.03		Dbia.d101g	46	1659	0	72717	1	0.0223		Dbia.d101g	45	1537	1	72839	0.9783	0.0207
Dbia.d15genomes	39	1852	1	71774	0.975	0.0252		Dbia.d15genomes	39	1527	1	72099	0.975	0.0207		Dbia.d15genomes	38	1513	2	72113	0.95	0.0205
Dere.GCF_003286155	42	669	14	57985	0.75	0.0114		Dere.GCF_003286155	42	864	14	57790	0.75	0.0147		Dere.GCF_003286155	42	994	14	57660	0.75	0.0169
Dere.d101g	35	26	3	54820	0.9211	0.0005		Dere.d101g	35	32	3	54814	0.9211	0.0006		Dere.d101g	35	38	3	54808	0.9211	0.0007
Dere.droEre1	40	123	12	67243	0.7692	0.0018		Dere.droEre1	40	133	12	67233	0.7692	0.002		Dere.droEre1	35	141	17	67225	0.6731	0.0021
Dere.d15genomes	42	19	14	52099	0.75	0.0004		Dere.d15genomes	42	71	14	52047	0.75	0.0014		Dere.d15genomes	42	35	14	52083	0.75	0.0007
Dsuz.GCF_013340165	137	5095	0	102514	1	0.0473		Dsuz.GCF_013340165	137	4421	0	103188	1	0.0411		Dsuz.GCF_013340165	137	5785	0	101824	1	0.0538
Dtei.GCF_016746235	121	138	34	59597	0.7806	0.0023		Dtei.GCF_016746235	76	111	79	59624	0.4903	0.0019		Dtei.GCF_016746235	155	98	0	59637	1	0.0016
Dtei.d101g_2733	36	2063	1	59784	0.973	0.0334		Dtei.d101g_2733	36	1984	1	59863	0.973	0.0321		Dtei.d101g_2733	36	2327	1	59520	0.973	0.0376
Dtei.d101g_CT02	43	1128	1	57996	0.9773	0.0191		Dtei.d101g_CT02	43	1064	1	58060	0.9773	0.018		Dtei.d101g_CT02	42	1064	2	58060	0.9545	0.018
Test2	TP	FP	FN	TN	TPR	FPR		Test2	TP	FP	FN	TN	TPR	FPR		Test2	TP	FP	FN	TN	TPR	FPR
Dfic.GCF_018152265	103	1781	9	66183	0.9196	0.0262		Dfic.GCF_018152265	101	1088	11	66876	0.9018	0.016		Dfic.GCF_018152265	101	1051	11	66913	0.9018	0.0155
Dfic.d101g	103	1719	13	66241	0.8879	0.0253		Dfic.d101g	101	908	15	67052	0.8707	0.0134		Dfic.d101g	101	989	15	66971	0.8707	0.0146
Dfic.GCF_000220665	0	207	16	68037	0	0.003		Dfic.GCF_000220665	0	140	16	68104	0	0.0021		Dfic.GCF_000220665	0	152	16	68092	0	0.0022
Dosh.d101g	108	300	0	72330	1	0.0041		Dosh.d101g	108	240	0	72390	1	0.0033		Dosh.d101g	108	373	0	72257	1	0.0051
Dath.GCA_008121215	0	442	158	76584	0	0.0057		Dath.GCA_008121215	35	454	123	76572	0.2215	0.0059		Dath.GCA_008121215	157	469	1	76557	0.9937	0.0061
Dazt.GCA_005876895	0	2262	73	85429	0	0.0258		Dazt.GCA_005876895	0	3327	73	84364	0	0.0379		Dazt.GCA_005876895	73	5143	0	82548	1	0.0586
Dmir.GCF_003369915	91	4565	0	110288	1	0.0397		Dmir.GCF_003369915	90	4423	1	110430	0.989	0.0385		Dmir.GCF_003369915	87	8588	4	106265	0.956	0.0748
Dper.GCF_003286085	50	3356	0	75248	1	0.0427		Dper.GCF_003286085	50	3699	0	74905	1	0.0471		Dper.GCF_003286085	50	4053	0	74551	1	0.0516
Dper.d101g	25	1030	0	61359	1	0.0165		Dper.d101g	25	1216	0	61173	1	0.0195		Dper.d101g	25	1332	0	61057	1	0.0213
Dper.d15genomes	7	2125	0	63854	1	0.0322		Dper.d15genomes	7	2205	0	63774	1	0.0334		Dper.d15genomes	7	2432	0	63547	1	0.0369
Dpse.d15genomes	48	2312	1	61611	0.9796	0.0362		Dpse.d15genomes	48	2309	1	61614	0.9796	0.0361		Dpse.d15genomes	48	2675	1	61248	0.9796	0.0418
Dpse.GCF_009870125	57	1943	7	63375	0.8906	0.0297		Dpse.GCF_009870125	57	2237	7	63081	0.8906	0.0342		Dpse.GCF_009870125	57	3409	7	61909	0.8906	0.0522
Dinn.GCF_004354385	0	19	49	67636	0	0.0003		Dinn.GCF_004354385	0	95	49	67560	0	0.0014		Dinn.GCF_004354385	49	151	0	67504	1	0.0022
Damb.d101g	34	340	1	64305	0.9714	0.0053		Damb.d101g	34	363	1	64282	0.9714	0.0056		Damb.d101g	34	750	1	63895	0.9714	0.0116
Dbif.GCA_009664405	19	765	6	76506	0.76	0.0099		Dbif.GCA_009664405	19	773	6	76498	0.76	0.01		Dbif.GCA_009664405	19	796	6	76475	0.76	0.0103
Dobs.d101g	12	1371	2	70773	0.8571	0.019		Dobs.d101g	12	789	2	71355	0.8571	0.0109		Dobs.d101g	12	1402	2	70742	0.8571	0.0194
Dobs.GCF_018151105	12	877	0	71269	1	0.0122		Dobs.GCF_018151105	12	818	0	71328	1	0.0113		Dobs.GCF_018151105	12	1360	0	70786	1	0.0189
Dtris.d101g	13	578	0	62949	1	0.0091		Dtris.d101g	13	581	0	62946	1	0.0091		Dtris.d101g	12	643	1	62884	0.9231	0.0101
Test [N90]	TP	FP	FN	TN	TPR	FPR		Test [N90]	TP	FP	FN	TN	TPR	FPR		Test [N90]	TP	FP	FN	TN	TPR	FPR
Dbia.GCF_018148935	46	1186	0	65802	1	0.0177		Dbia.GCF_018148935	46	854	0	66134	1	0.0127		Dbia.GCF_018148935	45	780	1	66208	0.9783	0.0116
Dbia.d101g	46	1199	0	65789	1	0.0179		Dbia.d101g	46	803	0	66185	1	0.012		Dbia.d101g	45	854	1	66134	0.9783	0.0127
Dbia.d15genomes	39	941	1	64951	0.975	0.0143		Dbia.d15genomes	39	580	1	65312	0.975	0.0088		Dbia.d15genomes	38	612	2	65280	0.95	0.0093
Dere.GCF_003286155	42	168	14	52782	0.75	0.0032		Dere.GCF_003286155	42	334	14	52616	0.75	0.0063		Dere.GCF_003286155	42	355	14	52595	0.75	0.0067
Dere.d101g	35	8	3	49164	0.9211	0.0002		Dere.d101g	35	8	3	49164	0.9211	0.0002		Dere.d101g	35	8	3	49164	0.9211	0.0002
Dere.droEre1	40	20	12	55122	0.7692	0.0004		Dere.droEre1	40	37	12	55105	0.7692	0.0007		Dere.droEre1	35	46	17	55096	0.6731	0.0008
Dere.d15genomes	42	0	14	47478	0.75	0		Dere.d15genomes	42	49	14	47429	0.75	0.001		Dere.d15genomes	42	25	14	47453	0.75	0.0005
Dsuz.GCF_013340165	137	3967	0	92536	1	0.0411		Dsuz.GCF_013340165	137	3205	0	93298	1	0.0332		Dsuz.GCF_013340165	137	4331	0	92172	1	0.0449
Dtei.GCF_016746235	121	2	34	53949	0.7806	0		Dtei.GCF_016746235	76	0	79	53951	0.4903	0		Dtei.GCF_016746235	155	0	0	53951	1	0
Dtei.d101g_2733	36	1022	1	53919	0.973	0.0186		Dtei.d101g_2733	36	826	1	54115	0.973	0.015		Dtei.d101g_2733	36	1040	1	53901	0.973	0.0189
Dtei.d101g_CT02	43	531	1	51597	0.9773	0.0102		Dtei.d101g_CT02	43	435	1	51693	0.9773	0.0083		Dtei.d101g_CT02	42	403	2	51725	0.9545	0.0077
Test2 [N90]	TP	FP	FN	TN	TPR	FPR		Test2 [N90]	TP	FP	FN	TN	TPR	FPR		Test2 [N90]	TP	FP	FN	TN	TPR	FPR
Dfic.GCF_018152265	103	311	9	60059	0.9196	0.0052		Dfic.GCF_018152265	101	356	11	60014	0.9018	0.0059		Dfic.GCF_018152265	101	509	11	59861	0.9018	0.0084
Dfic.d101g	103	295	13	60071	0.8879	0.0049		Dfic.d101g	101	216	15	60150	0.8707	0.0036		Dfic.d101g	101	509	15	59857	0.8707	0.0084
Dfic.GCF_000220665	0	135	16	55453	0	0.0024		Dfic.GCF_000220665	0	80	16	55508	0	0.0014		Dfic.GCF_000220665	0	101	16	55487	0	0.0018
Dosh.d101g	108	222	0	64960	1	0.0034		Dosh.d101g	108	155	0	65027	1	0.0024		Dosh.d101g	108	261	0	64921	1	0.004
Dath.GCA_008121215	0	117	158	70595	0	0.0017		Dath.GCA_008121215	35	117	123	70595	0.2215	0.0017		Dath.GCA_008121215	157	142	1	70570	0.9937	0.002
Dazt.GCA_005876895	0	805	73	78132	0	0.0102		Dazt.GCA_005876895	0	1565	73	77372	0	0.0198		Dazt.GCA_005876895	73	2840	0	76097	1	0.036
Dmir.GCF_003369915	91	3442	0	101173	1	0.0329		Dmir.GCF_003369915	90	3283	1	101332	0.989	0.0314		Dmir.GCF_003369915	87	7477	4	97138	0.956	0.0715
Dper.GCF_003286085	50	2552	0	67958	1	0.0362		Dper.GCF_003286085	50	2872	0	67638	1	0.0407		Dper.GCF_003286085	50	3053	0	67457	1	0.0433
Dper.d101g	25	405	0	54702	1	0.0073		Dper.d101g	25	514	0	54593	1	0.0093		Dper.d101g	25	510	0	54597	1	0.0093
Dper.d15genomes	7	985	0	58196	1	0.0166		Dper.d15genomes	7	1032	0	58149	1	0.0174		Dper.d15genomes	7	1194	0	57987	1	0.0202
Dpse.d15genomes	48	1289	1	56066	0.9796	0.0225		Dpse.d15genomes	48	1075	1	56280	0.9796	0.0187		Dpse.d15genomes	48	1339	1	56016	0.9796	0.0233
Dpse.GCF_009870125	57	1227	7	60633	0.8906	0.0198		Dpse.GCF_009870125	57	1511	7	60349	0.8906	0.0244		Dpse.GCF_009870125	57	2644	7	59216	0.8906	0.0427
Dinn.GCF_004354385	0	19	49	62412	0	0.0003		Dinn.GCF_004354385	0	84	49	62347	0	0.0013		Dinn.GCF_004354385	49	110	0	62321	1	0.0018
Damb.d101g	0	84	0	58420	nan	0.0014		Damb.d101g	0	43	0	58461	nan	0.0007		Damb.d101g	0	99	0	58405	nan	0.0017
Dbif.GCA_009664405	19	291	6	72934	0.76	0.004		Dbif.GCA_009664405	19	302	6	72923	0.76	0.0041		Dbif.GCA_009664405	19	263	6	72962	0.76	0.0036
Dobs.d101g	12	784	2	64112	0.8571	0.0121		Dobs.d101g	12	330	2	64566	0.8571	0.0051		Dobs.d101g	12	647	2	64249	0.8571	0.01
Dobs.GCF_018151105	12	513	0	64385	1	0.0079		Dobs.GCF_018151105	12	472	0	64426	1	0.0073		Dobs.GCF_018151105	12	840	0	64058	1	0.0129
Dtris.d101g	13	20	0	57153	1	0.0003		Dtris.d101g	13	20	0	57153	1	0.0003		Dtris.d101g	12	28	1	57145	0.9231	0.0005
		all		MEAN	0.798703	0.0106						MEAN	0.794745	0.00997667						MEAN	0.897666	0.01421
				STDEV	0.336455	0.0112455						STDEV	0.324487	0.0108134						STDEV	0.195129	0.0171519
		test1		MEAN	0.899655	0.0112364						MEAN	0.873264	0.00892727						MEAN	0.902573	0.0103
				STDEV	0.111238	0.0126453						STDEV	0.164157	0.00971299						STDEV	0.118287	0.0130141
		test2		MEAN	0.737011	0.0102316						MEAN	0.746761	0.0105842						MEAN	0.894667	0.0164737
				STDEV	0.410546	0.0107013						STDEV	0.388771	0.0116152						STDEV	0.233359	0.0191083

### Sheet: 10 kb bins
10 kb – 0.05								10 kb – 0.075								10 kb – 0.1
Test	TP	FP	FN	TN	TPR	FPR		Test	TP	FP	FN	TN	TPR	FPR		Test	TP	FP	FN	TN	TPR	FPR
Dbia.GCF_018148935	46	2319	1	72056	0.9787	0.0312		Dbia.GCF_018148935	46	2143	1	72232	0.9787	0.0288		Dbia.GCF_018148935	46	2027	1	72348	0.9787	0.0273
Dbia.d101g	47	2525	0	71850	1	0.0339		Dbia.d101g	46	2143	1	72232	0.9787	0.0288		Dbia.d101g	46	2049	1	72326	0.9787	0.0275
Dbia.d15genomes	39	2252	2	71373	0.9512	0.0306		Dbia.d15genomes	39	1928	2	71697	0.9512	0.0262		Dbia.d15genomes	39	1773	2	71852	0.9512	0.0241
Dere.GCF_003286155	43	1121	14	57532	0.7544	0.0191		Dere.GCF_003286155	43	1136	14	57517	0.7544	0.0194		Dere.GCF_003286155	43	1069	14	57584	0.7544	0.0182
Dere.d101g	35	72	4	54773	0.8974	0.0013		Dere.d101g	35	100	4	54745	0.8974	0.0018		Dere.d101g	35	120	4	54725	0.8974	0.0022
Dere.droEre1	40	355	13	67010	0.7547	0.0053		Dere.droEre1	40	285	13	67080	0.7547	0.0042		Dere.droEre1	34	260	19	67105	0.6415	0.0039
Dere.d15genomes	37	91	20	52026	0.6491	0.0017		Dere.d15genomes	37	42	20	52075	0.6491	0.0008		Dere.d15genomes	38	44	19	52073	0.6667	0.0008
Dsuz.GCF_013340165	138	8180	0	99428	1	0.076		Dsuz.GCF_013340165	138	6934	0	100674	1	0.0644		Dsuz.GCF_013340165	138	7022	0	100586	1	0.0653
Dtei.GCF_016746235	121	336	35	59398	0.7756	0.0056		Dtei.GCF_016746235	134	275	22	59459	0.859	0.0046		Dtei.GCF_016746235	135	284	21	59450	0.8654	0.0048
Dtei.d101g_2733	36	2348	1	59499	0.973	0.038		Dtei.d101g_2733	36	2225	1	59622	0.973	0.036		Dtei.d101g_2733	35	2191	2	59656	0.9459	0.0354
Dtei.d101g_CT02	43	1797	2	57326	0.9556	0.0304		Dtei.d101g_CT02	43	1693	2	57430	0.9556	0.0286		Dtei.d101g_CT02	42	1785	3	57338	0.9333	0.0302
Test2	TP	FP	FN	TN	TPR	FPR		Test2	TP	FP	FN	TN	TPR	FPR		Test2	TP	FP	FN	TN	TPR	FPR
Dfic.GCF_018152265	102	1586	11	66377	0.9027	0.0233		Dfic.GCF_018152265	102	1308	11	66655	0.9027	0.0192		Dfic.GCF_018152265	102	1119	11	66844	0.9027	0.0165
Dfic.d101g	102	1696	15	66263	0.8718	0.025		Dfic.d101g	102	1074	15	66885	0.8718	0.0158		Dfic.d101g	102	1000	15	66959	0.8718	0.0147
Dfic.GCF_000220665	0	417	16	67827	0	0.0061		Dfic.GCF_000220665	0	333	16	67911	0	0.0049		Dfic.GCF_000220665	0	273	16	67971	0	0.004
Dosh.d101g	109	1001	0	71628	1	0.0138		Dosh.d101g	109	783	0	71846	1	0.0108		Dosh.d101g	109	888	0	71741	1	0.0122
Dath.GCA_008121215	60	734	99	76291	0.3774	0.0095		Dath.GCA_008121215	60	744	99	76281	0.3774	0.0097		Dath.GCA_008121215	60	786	99	76239	0.3774	0.0102
Dazt.GCA_005876895	0	4597	74	83093	0	0.0524		Dazt.GCA_005876895	0	5230	74	82460	0	0.0596		Dazt.GCA_005876895	57	5378	17	82312	0.7703	0.0613
Dmir.GCF_003369915	88	9407	4	105445	0.9565	0.0819		Dmir.GCF_003369915	88	9570	4	105282	0.9565	0.0833		Dmir.GCF_003369915	91	11171	1	103681	0.9891	0.0973
Dper.GCF_003286085	51	5307	0	73296	1	0.0675		Dper.GCF_003286085	51	5386	0	73217	1	0.0685		Dper.GCF_003286085	51	5510	0	73093	1	0.0701
Dper.d101g	26	1681	0	60707	1	0.0269		Dper.d101g	26	1540	0	60848	1	0.0247		Dper.d101g	26	1606	0	60782	1	0.0257
Dper.d15genomes	8	2997	0	62981	1	0.0454		Dper.d15genomes	8	2845	0	63133	1	0.0431		Dper.d15genomes	8	2751	0	63227	1	0.0417
Dpse.d15genomes	46	2878	4	61044	0.92	0.045		Dpse.d15genomes	46	2981	4	60941	0.92	0.0466		Dpse.d15genomes	46	3054	4	60868	0.92	0.0478
Dpse.GCF_009870125	60	3509	5	61808	0.9231	0.0537		Dpse.GCF_009870125	57	3351	8	61966	0.8769	0.0513		Dpse.GCF_009870125	63	3397	2	61920	0.9692	0.052
Dinn.GCF_004354385	50	137	0	67517	1	0.002		Dinn.GCF_004354385	50	110	0	67544	1	0.0016		Dinn.GCF_004354385	50	228	0	67426	1	0.0034
Damb.d101g	35	1075	1	63569	0.9722	0.0166		Damb.d101g	35	1144	1	63500	0.9722	0.0177		Damb.d101g	35	1060	1	63584	0.9722	0.0164
Dbif.GCA_009664405	19	1425	7	75845	0.7308	0.0184		Dbif.GCA_009664405	19	1810	7	75460	0.7308	0.0234		Dbif.GCA_009664405	26	1427	0	75843	1	0.0185
Dobs.d101g	12	2392	2	69752	0.8571	0.0332		Dobs.d101g	12	2073	2	70071	0.8571	0.0287		Dobs.d101g	12	2075	2	70069	0.8571	0.0288
Dobs.GCF_018151105	12	2115	0	70031	1	0.0293		Dobs.GCF_018151105	12	2281	0	69865	1	0.0316		Dobs.GCF_018151105	12	2294	0	69852	1	0.0318
Dtris.d101g	13	1209	1	62317	0.9286	0.019		Dtris.d101g	13	1047	1	62479	0.9286	0.0165		Dtris.d101g	13	1016	1	62510	0.9286	0.016
Test [N90]	TP	FP	FN	TN	TPR	FPR		Test [N90]	TP	FP	FN	TN	TPR	FPR		Test [N90]	TP	FP	FN	TN	TPR	FPR
Dbia.GCF_018148935	46	1285	1	65702	0.9787	0.0192		Dbia.GCF_018148935	46	1234	1	65753	0.9787	0.0184		Dbia.GCF_018148935	46	1289	1	65698	0.9787	0.0192
Dbia.d101g	47	1440	0	65547	1	0.0215		Dbia.d101g	46	1234	1	65753	0.9787	0.0184		Dbia.d101g	46	1320	1	65667	0.9787	0.0197
Dbia.d15genomes	39	1214	2	64677	0.9512	0.0184		Dbia.d15genomes	39	991	2	64900	0.9512	0.015		Dbia.d15genomes	39	793	2	65098	0.9512	0.012
Dere.GCF_003286155	43	248	14	52701	0.7544	0.0047		Dere.GCF_003286155	43	278	14	52671	0.7544	0.0053		Dere.GCF_003286155	43	246	14	52703	0.7544	0.0046
Dere.d101g	35	31	4	49140	0.8974	0.0006		Dere.d101g	35	31	4	49140	0.8974	0.0006		Dere.d101g	35	69	4	49102	0.8974	0.0014
Dere.droEre1	40	206	13	54935	0.7547	0.0037		Dere.droEre1	40	143	13	54998	0.7547	0.0026		Dere.droEre1	34	129	19	55012	0.6415	0.0023
Dere.d15genomes	37	67	20	47410	0.6491	0.0014		Dere.d15genomes	37	18	20	47459	0.6491	0.0004		Dere.d15genomes	38	26	19	47451	0.6667	0.0005
Dsuz.GCF_013340165	138	6392	0	90110	1	0.0662		Dsuz.GCF_013340165	138	5322	0	91180	1	0.0551		Dsuz.GCF_013340165	138	5450	0	91052	1	0.0565
Dtei.GCF_016746235	121	8	35	53942	0.7756	0.0001		Dtei.GCF_016746235	134	8	22	53942	0.859	0.0001		Dtei.GCF_016746235	135	8	21	53942	0.8654	0.0001
Dtei.d101g_2733	36	969	1	53972	0.973	0.0176		Dtei.d101g_2733	36	889	1	54052	0.973	0.0162		Dtei.d101g_2733	35	902	2	54039	0.9459	0.0164
Dtei.d101g_CT02	43	822	2	51305	0.9556	0.0158		Dtei.d101g_CT02	43	773	2	51354	0.9556	0.0148		Dtei.d101g_CT02	42	806	3	51321	0.9333	0.0155
Test2 [N90]	TP	FP	FN	TN	TPR	FPR		Test2 [N90]	TP	FP	FN	TN	TPR	FPR		Test2 [N90]	TP	FP	FN	TN	TPR	FPR
Dfic.GCF_018152265	102	539	11	59830	0.9027	0.0089		Dfic.GCF_018152265	102	678	11	59691	0.9027	0.0112		Dfic.GCF_018152265	102	634	11	59735	0.9027	0.0105
Dfic.d101g	102	684	15	59681	0.8718	0.0113		Dfic.d101g	102	464	15	59901	0.8718	0.0077		Dfic.d101g	102	543	15	59822	0.8718	0.009
Dfic.GCF_000220665	0	309	16	55279	0	0.0056		Dfic.GCF_000220665	0	246	16	55342	0	0.0044		Dfic.GCF_000220665	0	207	16	55381	0	0.0037
Dosh.d101g	109	760	0	64421	1	0.0117		Dosh.d101g	109	585	0	64596	1	0.009		Dosh.d101g	109	655	0	64526	1	0.01
Dath.GCA_008121215	60	368	99	70343	0.3774	0.0052		Dath.GCA_008121215	60	375	99	70336	0.3774	0.0053		Dath.GCA_008121215	60	402	99	70309	0.3774	0.0057
Dazt.GCA_005876895	0	2981	74	75955	0	0.0378		Dazt.GCA_005876895	0	3429	74	75507	0	0.0434		Dazt.GCA_005876895	57	3297	17	75639	0.7703	0.0418
Dmir.GCF_003369915	88	7873	4	96741	0.9565	0.0753		Dmir.GCF_003369915	88	7967	4	96647	0.9565	0.0762		Dmir.GCF_003369915	91	9551	1	95063	0.9891	0.0913
Dper.GCF_003286085	51	4160	0	66349	1	0.059		Dper.GCF_003286085	51	4171	0	66338	1	0.0592		Dper.GCF_003286085	51	4246	0	66263	1	0.0602
Dper.d101g	26	626	0	54480	1	0.0114		Dper.d101g	26	547	0	54559	1	0.0099		Dper.d101g	26	501	0	54605	1	0.0091
Dper.d15genomes	8	1351	0	57829	1	0.0228		Dper.d15genomes	8	1258	0	57922	1	0.0213		Dper.d15genomes	8	1253	0	57927	1	0.0212
Dpse.d15genomes	46	1576	4	55778	0.92	0.0275		Dpse.d15genomes	46	1567	4	55787	0.92	0.0273		Dpse.d15genomes	46	1581	4	55773	0.92	0.0276
Dpse.GCF_009870125	60	2714	5	59145	0.9231	0.0439		Dpse.GCF_009870125	57	2584	8	59275	0.8769	0.0418		Dpse.GCF_009870125	63	2626	2	59233	0.9692	0.0425
Dinn.GCF_004354385	50	105	0	62325	1	0.0017		Dinn.GCF_004354385	50	25	0	62405	1	0.0004		Dinn.GCF_004354385	50	139	0	62291	1	0.0022
Damb.d101g	0	529	0	57975	nan	0.009		Damb.d101g	0	560	0	57944	nan	0.0096		Damb.d101g	0	530	0	57974	nan	0.0091
Dbif.GCA_009664405	19	718	7	72506	0.7308	0.0098		Dbif.GCA_009664405	19	1096	7	72128	0.7308	0.015		Dbif.GCA_009664405	26	742	0	72482	1	0.0101
Dobs.d101g	12	1457	2	63439	0.8571	0.0225		Dobs.d101g	12	1091	2	63805	0.8571	0.0168		Dobs.d101g	12	1131	2	63765	0.8571	0.0174
Dobs.GCF_018151105	12	1226	0	63672	1	0.0189		Dobs.GCF_018151105	12	1278	0	63620	1	0.0197		Dobs.GCF_018151105	12	1263	0	63635	1	0.0195
Dtris.d101g	13	217	1	56955	0.9286	0.0038		Dtris.d101g	13	96	1	57076	0.9286	0.0017		Dtris.d101g	13	110	1	57062	0.9286	0.0019
		all		MEAN	0.832066	0.0190633						MEAN	0.832614	0.01815						MEAN	0.867986	0.01858
				STDEV	0.268507	0.0193835						STDEV	0.267477	0.0189629						STDEV	0.218264	0.0208147
		test1		MEAN	0.880882	0.0153818						MEAN	0.886527	0.0133545						MEAN	0.873927	0.0134727
				STDEV	0.12408	0.0188329						STDEV	0.117636	0.0157899						STDEV	0.128219	0.0162302
		test2		MEAN	0.802233	0.0211947						MEAN	0.799667	0.0209263						MEAN	0.864356	0.0215368
				STDEV	0.327422	0.0198797						STDEV	0.326599	0.0204608						STDEV	0.262215	0.0229456
